# A Müller glia-retinal pigment epithelium apical network surrounding cone outer segments in fish and mouse

**DOI:** 10.64898/2026.04.23.719722

**Authors:** Maria Sharkova, Michael Housset, Samantha Boudreau, Chavy Dworkind, Sara Amidian, Michel Cayouette, Jennifer C. Hocking

## Abstract

Homeostasis of the vertebrate retina critically depends on two non-neuronal cell populations, Müller glia and the retinal pigment epithelium (RPE). Their opposing apical surfaces delineate the subretinal space, a specialized extracellular compartment housing the light-detecting outer segments of photoreceptors. Although the individual interactions between these supporting cells and photoreceptors have been extensively characterized, Müller glia and the RPE have long been presumed to remain physically separate in the healthy retina. Here, we challenge this assumption and present a revised model of the subretinal space architecture based on detailed FIB-SEM and confocal microscopy imaging of the zebrafish and mouse outer retina. We demonstrate that both Müller glia and the RPE extend long apical processes that not only contact one another, but also collectively ensheath cone outer segments, forming a previously unrecognized tripartite interface. These contact regions are highly elaborated in fish and, while comparatively sparser, are still present in mouse. Developmentally, the growth and interdigitation of Müller glial and RPE apical processes follow the emergence of the outer segment in both species and, in mouse, coincides with the onset of visual function. Although glial–RPE interactions are enriched at cone-associated sites, their presence is not strictly dependent on cone localization in either species, suggesting they represent a fundamental feature of the vertebrate subretinal space. Together, these findings revise our understanding of the subretinal space cytoarchitecture and reveal a previously unappreciated structural interaction between Müller glia, RPE and photoreceptors that is conserved across vertebrate species.
