## Supplementary material for "A Müller glia-retinal pigment epithelium apical network surrounding cone outer segments in fish and mouse": TableS1

### Sheet: Antibodies & Dyes
Table S1. List of antibodies and fluorescent dyes.
Label	Host	Fluorophore	Dilution	Supplier	Catalogue #	Animal Model
anti-UV opsin	rabbit	—	1:200	Kerafast	EJH013	Zebrafish
anti-myc 9E10	mouse	—	1:500	ATCC	CRL1729	Zebrafish
zpr-2	mouse	—	1:100	ZIRC	zpr-2	Zebrafish
anti-calreticulin	rabbit	—	1:100	Abcam	ab223614	Zebrafish
anti-pERM	rabbit	—	1:25	Cell Signaling	3141	Zebrafish
Anti-Arr3	rabbit	—	1:1000	Millipore Sigma	AB15282	Mouse
Anti-pERM	rabbit	—	1:300	Cell Signalling	3726T	Mouse
Anti-CD44	rat	—	1:500	BD Biosciences	558739; KM114	Mouse
Anti-sOPN	goat	—	1:1000	Santa Cruz	14363	Mouse
Anti-CRALBP	rabbit	—	1:500	Abcam	ab183728	Mouse
Anti-GS	guinea pig	—	1:500	Synaptic Signalling	367004	Mouse
anti-mouse	goat	Alexa Fluor 488	1:250	Invitrogen	A11001	Zebrafish
anti-rabbit	goat	Alexa Fluor 488	1:250	Invitrogen	A11034	Zebrafish
anti-mouse	goat	Alexa Fluor 555	1:250	Invitrogen	A21422	Zebrafish
anti-rabbit	goat	Alexa Fluor 555	1:250	Invitrogen	A21428	Zebrafish
anti-mouse	donkey	Alexa Fluor 647	1:250	Abcam	150111	Zebrafish
anti-rabbit	goat	Alexa Fluor 680	1:250	Invitrogen	A27042	Zebrafish
Anti-rabbit	donkey	Alexa Fluor 488	1:500	Invitrogen	A21206	Mouse
Anti-rabbit	donkey	Alexa Fluor 555	1:500	Invitrogen	A31572	Mouse
Anti-rat	donkey	Alexa Fluor 488	1:500	Invitrogen	A21208	Mouse
Anti-rat	donkey	Alexa Fluor 555	1:500	Invitrogen	A78945	Mouse
Anti-goat	donkey	Alexa Fluor 647	1:500	Invitrogen	A21447	Mouse
phalloidin	—	CF633	1:200	Biotium	00046	Zebrafish
GFP-EndoN	—	GFP	1:200	Willis lab	—	Zebrafish
Phalloidin-iFluor	—	Alexa Fluor 488	1:500	AAT Bioquest	23115	Mouse
Phalloidin	—	Alexa Fluor 555	1:500	Biotium	00040-T	Mouse
Anti-PNA	—	Alexa Fluor 647	1:500	Molecular probes	L-32460	Mouse
Hoescht 33342	—	405	1:10000	Invitrogen	H3570	Mouse
